# Neuroimage Denoiser - a Deep Learning Framework for Removing Noise from Transient Fluorescent Signals in Functional Imaging

**DOI:** 10.1101/2024.06.08.598061

**Authors:** Stephan Weißbach, Michela Borghi, Jonas Milkovits, Carolina Amaral, Abderazzaq El Khallouqi, Susanne Gerber, Martin Heine

**Affiliations:** Institute of Developmental Biology and Neurobiology (iDN), Johannes Gutenberg-University, 55128 Mainz, Germany; Institute of Human Genetics, University Medical Center, Johannes Gutenberg-University, 55131 Mainz, Germany

**Keywords:** glutamate imaging, calcium imaging, functional imaging, iGluSnFR, GCaMP6f, denoising, deep learning

## Abstract

We developed Neuroimage Denoiser, a novel U-Net-based model that effectively removes noise from microscopic recordings of transient local fluorescent signals. The model makes the denoising process independent of the recording frequency and the kinetics of the sensor used. The framework is easy to use for denoising and training and has minimal hardware requirements, thus, making it accessible for an average laboratory to create a custom version specific to their experimental setup. Neuroimage Denoiser significantly enhances the quality of functional microscopy recordings by effectively removing noise, thereby facilitating a more accurate and reliable analysis of neural activity.

**Highlights:**

- Neuroimage Denoiser is a deep learning framework to remove noise from functional microscopic recordings, particularly trained and tested for glutamate imaging
- Neuroimage Denoiser balances the removal of noise while preserving the amplitude of responses
- Neuroimage Denoiser operates without re-training for different sensors (when the localization is similar) and recording frequencies

**Motivation:** Accurate measurements of neuronal activity through functional imaging are critical in understanding mechanisms of synaptic plasticity and learning concerning changes in the molecular composition of single synapses. Traditional denoising methods, such as Gaussian or Median filters, indiscriminately smooth entire recordings, reducing temporal and spatial resolutions considerably. Existing frameworks are not suited to remove noise from glutamate recordings due to the fast dynamics of the sensor. Therefore, a specialized tool for the challenges imposed by glutamate recordings, i.e. faster dynamics, and synaptic localization, is needed.
