## Supplementary Table for "Neuroimage Denoiser - a Deep Learning Framework for Removing Noise from Transient Fluorescent Signals in Functional Imaging"

### Sheet: Sheet1
model	noise_std	R	pval	MAE	MAPE	rank_mape	rank_noise	score	rank
unet_Smooth-L1-loss_noisescale-2.0_noisecenter-0_gaussian-True_sigma-1.0	0.414036	0.996797	7.26903e-171	4.40449	0.171746	39	70	49.3333	1
unet_Huber-loss_noisescale-2.0_noisecenter-0_gaussian-False_sigma-0	0.478101	0.997066	8.50793e-174	4.55422	0.178039	40	76	52	2
unet_Huber-loss_noisescale-1.5_noisecenter-0_gaussian-True_sigma-0.5	0.561678	0.998173	1.30988e-189	3.76382	0.148835	35	91	53.6667	3
unet_Smooth-L1-loss_noisescale-2.0_noisecenter-0_gaussian-True_sigma-0.5	0.502685	0.995946	5.3192e-163	4.77682	0.18324	42	80	54.6667	4
unet_L1-loss_noisescale-2.0_noisecenter-0_gaussian-True_sigma-1.0	0.495834	0.996075	4.43246e-164	4.81957	0.188611	43	79	55	5
unet_MSE-loss_noisescale-2.0_noisecenter-0_gaussian-False_sigma-0	0.51022	0.996941	2.09579e-172	4.58175	0.180721	41	83	55	6
unet_Huber-loss_noisescale-2.0_noisecenter-0_gaussian-True_sigma-1.0	0.544204	0.997155	8.09096e-175	4.32439	0.164988	38	89	55	7
unet_L1-loss_noisescale-3.0_noisecenter-0_gaussian-True_sigma-1.0	0.283258	0.994144	9.89701e-151	5.94048	0.227321	64	37	55	8
unet_L1-loss_noisescale-2.0_noisecenter-0_gaussian-True_sigma-0.5	0.579765	0.997064	9.00628e-174	4.15996	0.161033	37	92	55.3333	9
unet_Smooth-L1-loss_noisescale-3.0_noisecenter-0_gaussian-False_sigma-0	0.323764	0.994084	2.16336e-150	5.48583	0.213708	61	45	55.6667	10
unet_L1-loss_noisescale-1.0_noisecenter-0_gaussian-True_sigma-0.5	0.758806	0.979418	6.13176e-109	3.45683	0.100635	24	119	55.6667	11
unet_Huber-loss_noisescale-1.0_noisecenter-0_gaussian-True_sigma-0.5	0.972811	0.999611	2.41203e-241	1.86139	0.0714654	13	142	56	12
unet_L1-loss_noisescale-1.5_noisecenter-0_gaussian-False_sigma-0	0.672739	0.998429	1.16534e-194	3.41684	0.133436	29	111	56.3333	13
unet_Huber-loss_noisescale-3.0_noisecenter-0_gaussian-True_sigma-0.5	0.303554	0.993254	5.14151e-146	6.12415	0.233188	65	40	56.6667	14
unet_Smooth-L1-loss_noisescale-1.0_noisecenter-0_gaussian-True_sigma-1.0	0.877916	0.999486	5.40535e-232	2.04975	0.076544	17	136	56.6667	15
unet_Huber-loss_noisescale-1.5_noisecenter-0_gaussian-False_sigma-0	0.751644	0.998417	2.08867e-194	3.28434	0.129958	28	116	57.3333	16
unet_Smooth-L1-loss_noisescale-1.5_noisecenter-0_gaussian-True_sigma-1.0	0.786136	0.998455	3.27938e-195	3.30816	0.125007	25	124	58	17
unet_MSE-loss_noisescale-1.5_noisecenter-0_gaussian-True_sigma-1.0	0.647866	0.997967	4.79524e-186	3.79599	0.147247	34	106	58	18
unet_MSE-loss_noisescale-1.0_noisecenter-0_gaussian-False_sigma-0	0.86637	0.999314	2.43189e-222	2.02788	0.0824863	20	135	58.3333	19
unet_Huber-loss_noisescale-2.0_noisecenter-0_gaussian-True_sigma-0.5	0.515917	0.995826	5.00164e-162	4.80834	0.190895	45	85	58.3333	20
unet_Huber-loss_noisescale-1.5_noisecenter-0_gaussian-True_sigma-1.0	0.636612	0.997652	3.08618e-181	3.91449	0.152095	36	103	58.3333	21
unet_Smooth-L1-loss_noisescale-1.0_noisecenter-0_gaussian-False_sigma-0	0.996471	0.999541	8.05209e-236	1.91925	0.0752702	15	146	58.6667	22
unet_Huber-loss_noisescale-0.5_noisecenter-0_gaussian-True_sigma-0.5	1.22079	0.999927	1.75316e-297	1.06822	0.0388334	3	170	58.6667	23
unet_Smooth-L1-loss_noisescale-1.0_noisecenter-0_gaussian-True_sigma-0.5	0.982742	0.99954	1.03931e-235	1.98694	0.0756868	16	144	58.6667	24
unet_L1-loss_noisescale-1.5_noisecenter-0_gaussian-True_sigma-0.5	0.754394	0.998282	1.161e-191	3.50741	0.137517	30	117	59	25
unet_MSE-loss_noisescale-0.5_noisecenter-0_gaussian-True_sigma-0.5	1.24605	0.999943	1.79776e-305	0.96889	0.03582	1	176	59.3333	26
unet_Smooth-L1-loss_noisescale-0.5_noisecenter-0_gaussian-True_sigma-1.0	1.19582	0.999761	1.29627e-257	1.23083	0.0441476	7	164	59.3333	27
unet_MSE-loss_noisescale-1.5_noisecenter-0_gaussian-False_sigma-0	0.675754	0.997833	6.51701e-184	3.70536	0.147218	33	112	59.3333	28
unet_L1-loss_noisescale-0.5_noisecenter-0_gaussian-True_sigma-0.5	1.23565	0.999927	3.23913e-297	0.982063	0.0371153	2	174	59.3333	29
unet_Huber-loss_noisescale-1.0_noisecenter-0_gaussian-False_sigma-0	1.03862	0.999603	1.14174e-240	1.89879	0.0738432	14	151	59.6667	30
unet_MSE-loss_noisescale-2.0_noisecenter-0_gaussian-True_sigma-1.0	0.466883	0.996342	1.98169e-166	5.45413	0.208087	53	74	60	31
unet_Huber-loss_noisescale-0.5_noisecenter-0_gaussian-False_sigma-0	1.19716	0.999929	3.4784e-298	1.29546	0.0478526	8	165	60.3333	32
unet_L1-loss_noisescale-0.5_noisecenter-0_gaussian-False_sigma-0	1.22238	0.99995	8.13038e-310	1.10309	0.0414173	5	171	60.3333	33
unet_L1-loss_noisescale-1.0_noisecenter-0_gaussian-True_sigma-1.0	0.991715	0.999421	4.78368e-228	2.10445	0.0800452	18	145	60.3333	34
unet_MSE-loss_noisescale-3.0_noisecenter-0_gaussian-False_sigma-0	0.365637	0.993615	7.55175e-148	5.57087	0.217673	63	56	60.6667	35
unet_Huber-loss_noisescale-3.0_noisecenter-0_gaussian-True_sigma-1.0	0.378579	0.993617	7.43211e-148	5.51188	0.214004	62	59	61	36
unet_MSE-loss_noisescale-0.5_noisecenter-0_gaussian-False_sigma-0	1.18788	0.999917	4.62283e-293	1.27247	0.0482225	10	163	61	37
unet_L1-loss_noisescale-1.0_noisecenter-0_gaussian-False_sigma-0	0.964859	0.999439	4.56551e-229	2.09645	0.0827162	21	141	61	38
unet_Smooth-L1-loss_noisescale-2.0_noisecenter-0_gaussian-False_sigma-0	0.595129	0.996021	1.26861e-163	4.89902	0.190688	44	95	61	39
unet_L1-loss_noisescale-1.5_noisecenter-0_gaussian-True_sigma-1.0	0.832986	0.998362	2.96746e-193	3.35527	0.129486	27	129	61	40
unet_MSE-loss_noisescale-3.0_noisecenter-0_gaussian-True_sigma-0.5	0.337881	0.993535	1.9774e-147	6.31693	0.236229	67	49	61	41
unet_MSE-loss_noisescale-0.5_noisecenter-0_gaussian-True_sigma-1.0	1.18503	0.999725	6.13875e-253	1.64773	0.0580866	12	161	61.6667	42
unet_L1-loss_noisescale-0.5_noisecenter-0_gaussian-True_sigma-1.0	1.23371	0.999766	3.00951e-258	1.19848	0.0439821	6	173	61.6667	43
unet_Smooth-L1-loss_noisescale-0.5_noisecenter-0_gaussian-True_sigma-0.5	1.25345	0.999919	7.05529e-294	1.14426	0.0414157	4	177	61.6667	44
unet_Huber-loss_noisescale-1.0_noisecenter-0_gaussian-True_sigma-1.0	0.938716	0.999211	1.14813e-217	2.34021	0.0908911	23	139	61.6667	45
unet_MSE-loss_noisescale-1.5_noisecenter-0_gaussian-True_sigma-0.5	0.771925	0.998233	1.00844e-190	3.64961	0.14254	32	121	61.6667	46
unet_Smooth-L1-loss_noisescale-1.5_noisecenter-0_gaussian-True_sigma-0.5	0.864561	0.998281	1.20088e-191	3.24553	0.127045	26	134	62	47
unet_Smooth-L1-loss_noisescale-1.5_noisecenter-0_gaussian-False_sigma-0	0.81836	0.998228	1.24821e-190	3.60803	0.14108	31	126	62.6667	48
unet_Huber-loss_noisescale-0.5_noisecenter-0_gaussian-True_sigma-1.0	1.20109	0.999741	6.00926e-255	1.34715	0.048957	11	168	63.3333	49
unet_MSE-loss_noisescale-1.0_noisecenter-0_gaussian-True_sigma-0.5	1.04437	0.999361	9.85432e-225	2.06957	0.080717	19	152	63.3333	50
unet_MSE-loss_noisescale-1.0_noisecenter-0_gaussian-True_sigma-1.0	1.02518	0.999374	1.99864e-225	2.26482	0.0856212	22	148	64	51
unet_MSE-loss_noisescale-2.0_noisecenter-0_gaussian-True_sigma-0.5	0.458671	0.99564	1.42026e-160	5.54869	0.213416	60	73	64.3333	52
unet_Smooth-L1-loss_noisescale-0.5_noisecenter-0_gaussian-False_sigma-0	1.30438	0.999907	3.67942e-289	1.24735	0.0482112	9	179	65.6667	53
unet_MSE-loss_noisescale-3.0_noisecenter-0_gaussian-True_sigma-1.0	0.34975	0.993129	2.12172e-145	6.31534	0.239266	72	53	65.6667	54
unet_Smooth-L1-loss_noisescale-3.0_noisecenter-0_gaussian-True_sigma-1.0	0.26647	0.993122	2.28287e-145	7.03776	0.257593	81	36	66	55
unet_Huber-loss_noisescale-3.0_noisecenter-0_gaussian-False_sigma-0	0.328547	0.993167	1.37997e-145	6.53276	0.246822	77	46	66.6667	56
unet_Smooth-L1-loss_noisescale-3.0_noisecenter-0_gaussian-True_sigma-0.5	0.368684	0.992587	7.17972e-143	6.28082	0.240845	73	57	67.6667	57
unet_L1-loss_noisescale-3.0_noisecenter-0.5_gaussian-False_sigma-0	0.126006	0.986419	1.00147e-122	10.3367	0.32216	99	9	69	58
unet_L1-loss_noisescale-2.0_noisecenter-0_gaussian-False_sigma-0	0.60692	0.996057	6.3168e-164	5.30575	0.209686	55	97	69	59
unet_L1-loss_noisescale-3.0_noisecenter-0_gaussian-False_sigma-0	0.311784	0.991057	1.27395e-136	7.03223	0.266686	83	42	69.3333	60
unet_L1-loss_noisescale-3.0_noisecenter-0_gaussian-True_sigma-0.5	0.35987	0.992636	4.31751e-143	6.82763	0.24745	78	54	70	61
unet_MSE-loss_noisescale-3.0_noisecenter-0.5_gaussian-True_sigma-1.0	0.136066	0.986169	4.04068e-122	10.2038	0.325352	100	10	70	62
unet_Huber-loss_noisescale-2.0_noisecenter-0.5_gaussian-True_sigma-1.0	0.184893	0.992635	4.34739e-143	9.28817	0.310003	98	18	71.3333	63
unet_Huber-loss_noisescale-3.0_noisecenter-0.5_gaussian-True_sigma-1.0	0.157882	0.987517	1.57791e-125	10.0816	0.32872	101	13	71.6667	64
unet_Smooth-L1-loss_noisescale-3.0_noisecenter-0.5_gaussian-True_sigma-1.0	0.121729	0.988039	6.03069e-127	10.4647	0.335424	105	8	72.6667	65
unet_Smooth-L1-loss_noisescale-1.5_noisecenter-0.5_gaussian-True_sigma-1.0	0.336099	0.995451	3.72961e-159	8.72254	0.297949	92	48	77.3333	66
unet_MSE-loss_noisescale-3.0_noisecenter-0.5_gaussian-False_sigma-0	0.18867	0.985752	3.91642e-121	10.4909	0.336359	108	19	78.3333	67
unet_MSE-loss_noisescale-2.0_noisecenter-0.5_gaussian-True_sigma-1.0	0.206903	0.989386	6.39729e-131	10.1105	0.336498	109	24	80.6667	68
unet_L1-loss_noisescale-2.0_noisecenter-0.5_gaussian-True_sigma-1.0	0.240331	0.989225	2.02218e-130	9.8338	0.335564	106	31	81	69
unet_L1-loss_noisescale-3.0_noisecenter-1.0_gaussian-True_sigma-0.5	0.093246	0.981533	1.57723e-112	11.532	0.352713	120	4	81.3333	70
unet_Huber-loss_noisescale-2.0_noisecenter-0.5_gaussian-True_sigma-0.5	0.304223	0.989969	8.42864e-133	9.84527	0.333028	102	41	81.6667	71
unet_MSE-loss_noisescale-0.5_noisecenter-0.5_gaussian-True_sigma-1.0	0.8809	0.999585	3.97611e-239	6.21166	0.208257	54	137	81.6667	72
unet_Smooth-L1-loss_noisescale-2.0_noisecenter-0.5_gaussian-True_sigma-1.0	0.340127	0.992345	8.4261e-142	9.27717	0.308103	97	51	81.6667	73
unet_Smooth-L1-loss_noisescale-3.0_noisecenter-0.5_gaussian-True_sigma-0.5	0.138136	0.98472	8.20768e-119	10.8352	0.351554	118	12	82.6667	74
unet_Huber-loss_noisescale-3.0_noisecenter-1.0_gaussian-True_sigma-0.5	0.11378	0.988413	5.28245e-128	11.7852	0.354435	122	5	83	75
unet_Huber-loss_noisescale-0.5_noisecenter-0.5_gaussian-True_sigma-0.5	1.14452	0.999632	3.4468e-243	5.96113	0.199922	46	159	83.6667	76
unet_Huber-loss_noisescale-3.0_noisecenter-0.5_gaussian-False_sigma-0	0.203635	0.987809	2.58424e-126	10.9013	0.345923	115	23	84.3333	77
unet_MSE-loss_noisescale-1.5_noisecenter-0.5_gaussian-True_sigma-1.0	0.39698	0.994741	2.5573e-154	8.87038	0.302758	94	66	84.6667	78
unet_L1-loss_noisescale-0.5_noisecenter-0.5_gaussian-True_sigma-0.5	1.17847	0.999621	3.71055e-242	6.01253	0.201483	47	160	84.6667	79
unet_Huber-loss_noisescale-1.0_noisecenter-0.5_gaussian-True_sigma-1.0	0.632631	0.998641	1.68368e-199	7.22177	0.245206	76	102	84.6667	80
unet_MSE-loss_noisescale-1.0_noisecenter-0.5_gaussian-False_sigma-0	0.765996	0.998687	1.18049e-200	6.98124	0.236256	68	120	85.3333	81
unet_Huber-loss_noisescale-0.5_noisecenter-0.5_gaussian-True_sigma-1.0	1.05548	0.999634	2.18291e-243	6.18231	0.206947	51	154	85.3333	82
unet_L1-loss_noisescale-1.0_noisecenter-0.5_gaussian-True_sigma-1.0	0.61601	0.998689	1.07922e-200	7.30558	0.248724	79	98	85.3333	83
unet_Huber-loss_noisescale-3.0_noisecenter-0.5_gaussian-True_sigma-0.5	0.224326	0.98607	6.97749e-122	10.6814	0.350217	116	26	86	84
unet_Huber-loss_noisescale-1.5_noisecenter-0.5_gaussian-True_sigma-0.5	0.54147	0.996474	1.16532e-167	8.20889	0.279606	86	88	86.6667	85
unet_Huber-loss_noisescale-1.5_noisecenter-0.5_gaussian-True_sigma-1.0	0.477648	0.995028	3.43628e-156	8.85156	0.301833	93	75	87	86
unet_Smooth-L1-loss_noisescale-0.5_noisecenter-0.5_gaussian-True_sigma-1.0	1.10124	0.999642	4.70147e-244	6.20242	0.207711	52	158	87.3333	87
unet_Smooth-L1-loss_noisescale-0.5_noisecenter-0.5_gaussian-True_sigma-0.5	1.1999	0.999664	3.62246e-246	6.07057	0.203668	48	167	87.6667	88
unet_MSE-loss_noisescale-2.0_noisecenter-0.5_gaussian-False_sigma-0	0.362208	0.990069	3.92001e-133	9.8518	0.335323	104	55	87.6667	89
unet_L1-loss_noisescale-3.0_noisecenter-0.5_gaussian-True_sigma-1.0	0.192718	0.987039	2.80353e-124	10.7672	0.353043	121	21	87.6667	90
unet_L1-loss_noisescale-0.5_noisecenter-0.5_gaussian-True_sigma-1.0	1.19963	0.999686	1.69523e-248	6.1158	0.20412	49	166	88	91
unet_Huber-loss_noisescale-1.5_noisecenter-0.5_gaussian-False_sigma-0	0.513102	0.995338	2.46928e-158	8.58474	0.29478	91	84	88.6667	92
unet_Huber-loss_noisescale-1.0_noisecenter-0.5_gaussian-False_sigma-0	0.831738	0.998467	1.76295e-195	6.95207	0.236534	69	128	88.6667	93
unet_MSE-loss_noisescale-3.0_noisecenter-0.5_gaussian-True_sigma-0.5	0.191455	0.982527	2.30791e-114	10.8941	0.355134	123	20	88.6667	94
unet_Smooth-L1-loss_noisescale-1.0_noisecenter-0.5_gaussian-False_sigma-0	0.830426	0.998521	1.10658e-196	7.03405	0.238705	70	127	89	95
unet_MSE-loss_noisescale-1.5_noisecenter-0.5_gaussian-False_sigma-0	0.619623	0.996404	5.36568e-167	7.91384	0.267975	84	99	89	96
unet_L1-loss_noisescale-1.5_noisecenter-0.5_gaussian-True_sigma-0.5	0.587057	0.996509	5.46453e-168	8.26606	0.281542	88	93	89.6667	97
unet_Huber-loss_noisescale-1.0_noisecenter-0.5_gaussian-True_sigma-0.5	0.900165	0.998915	4.84164e-207	6.9853	0.234606	66	138	90	98
unet_MSE-loss_noisescale-1.5_noisecenter-0.5_gaussian-True_sigma-0.5	0.620082	0.995626	1.83358e-160	8.28329	0.27925	85	100	90	99
unet_Smooth-L1-loss_noisescale-2.0_noisecenter-0.5_gaussian-True_sigma-0.5	0.395712	0.98972	5.51537e-132	9.85104	0.33434	103	65	90.3333	100
unet_Smooth-L1-loss_noisescale-1.5_noisecenter-0.5_gaussian-False_sigma-0	0.587945	0.995881	1.81677e-162	8.37109	0.282832	89	94	90.6667	101
unet_MSE-loss_noisescale-2.0_noisecenter-0.5_gaussian-True_sigma-0.5	0.375658	0.990485	1.47997e-134	10.1138	0.335754	107	58	90.6667	102
unet_MSE-loss_noisescale-1.0_noisecenter-0.5_gaussian-True_sigma-1.0	0.802158	0.998905	1.03418e-206	7.15085	0.241702	74	125	91	103
unet_MSE-loss_noisescale-1.0_noisecenter-0.5_gaussian-True_sigma-0.5	0.864276	0.998447	4.81368e-195	7.03411	0.238707	71	133	91.6667	104
unet_L1-loss_noisescale-1.5_noisecenter-0.5_gaussian-False_sigma-0	0.521574	0.996057	6.30955e-164	8.93454	0.305265	95	86	92	105
unet_L1-loss_noisescale-2.0_noisecenter-0.5_gaussian-True_sigma-0.5	0.33789	0.991515	2.27059e-138	10.203	0.341964	113	50	92	106
unet_Huber-loss_noisescale-0.5_noisecenter-0.5_gaussian-False_sigma-0	1.27757	0.999452	7.07651e-230	6.14232	0.206579	50	178	92.6667	107
unet_MSE-loss_noisescale-0.5_noisecenter-0.5_gaussian-True_sigma-0.5	1.18717	0.999594	6.72597e-240	6.2777	0.210255	58	162	92.6667	108
unet_MSE-loss_noisescale-0.5_noisecenter-0.5_gaussian-False_sigma-0	1.20293	0.999323	8.29219e-223	6.21454	0.209745	56	169	93.6667	109
unet_Smooth-L1-loss_noisescale-1.0_noisecenter-0.5_gaussian-True_sigma-1.0	0.757098	0.997979	3.03097e-186	7.56451	0.259689	82	118	94	110
unet_Smooth-L1-loss_noisescale-3.0_noisecenter-1.0_gaussian-False_sigma-0	0.115144	0.988174	2.52581e-127	12.4014	0.373334	139	6	94.6667	111
unet_L1-loss_noisescale-1.5_noisecenter-0.5_gaussian-True_sigma-1.0	0.639924	0.996187	4.77832e-165	8.75312	0.291339	90	104	94.6667	112
unet_Smooth-L1-loss_noisescale-2.0_noisecenter-0.5_gaussian-False_sigma-0	0.389965	0.99196	3.62266e-140	10.0605	0.338974	111	64	95.3333	113
unet_Huber-loss_noisescale-2.0_noisecenter-0.5_gaussian-False_sigma-0	0.40281	0.990241	1.02565e-133	10.0255	0.336579	110	67	95.6667	114
unet_Smooth-L1-loss_noisescale-3.0_noisecenter-1.0_gaussian-True_sigma-1.0	0.0816026	0.984013	2.59738e-117	12.3409	0.378664	142	3	95.6667	115
unet_L1-loss_noisescale-0.5_noisecenter-0.5_gaussian-False_sigma-0	1.23665	0.999425	3.13598e-228	6.21983	0.209753	57	175	96.3333	116
unet_L1-loss_noisescale-2.0_noisecenter-0.5_gaussian-False_sigma-0	0.388522	0.991975	3.15517e-140	10.2398	0.345918	114	62	96.6667	117
unet_Smooth-L1-loss_noisescale-0.5_noisecenter-0.5_gaussian-False_sigma-0	1.22702	0.999345	6.85566e-224	6.26335	0.211362	59	172	96.6667	118
unet_L1-loss_noisescale-1.0_noisecenter-0.5_gaussian-False_sigma-0	0.950175	0.998606	1.16276e-198	7.13809	0.241844	75	140	96.6667	119
unet_Smooth-L1-loss_noisescale-1.0_noisecenter-0.5_gaussian-True_sigma-0.5	0.84189	0.998004	1.17204e-186	7.50865	0.254781	80	130	96.6667	120
unet_Smooth-L1-loss_noisescale-3.0_noisecenter-0.5_gaussian-False_sigma-0	0.233748	0.985495	1.53838e-120	11.2861	0.363577	131	30	97.3333	121
unet_MSE-loss_noisescale-1.0_noisecenter-1.0_gaussian-True_sigma-1.0	0.454338	0.997758	8.99457e-183	10.6634	0.340427	112	72	98.6667	122
unet_Huber-loss_noisescale-3.0_noisecenter-1.0_gaussian-True_sigma-1.0	0.0814823	0.984173	1.20579e-117	12.5573	0.382334	147	2	98.6667	123
unet_Smooth-L1-loss_noisescale-1.5_noisecenter-0.5_gaussian-True_sigma-0.5	0.640536	0.996311	3.81247e-166	8.9386	0.305969	96	105	99	124
unet_Huber-loss_noisescale-2.0_noisecenter-1.0_gaussian-True_sigma-0.5	0.249362	0.991272	1.96366e-137	11.7057	0.368526	135	34	101.333	125
unet_Huber-loss_noisescale-0.5_noisecenter-1.0_gaussian-True_sigma-1.0	0.98082	0.860712	5.2284e-47	9.2917	0.281331	87	143	105.667	126
unet_L1-loss_noisescale-3.0_noisecenter-0.5_gaussian-True_sigma-0.5	0.233313	0.983213	1.08479e-115	11.9725	0.3818	145	29	106.333	127
unet_L1-loss_noisescale-2.0_noisecenter-1.0_gaussian-True_sigma-1.0	0.183603	0.990751	1.68503e-135	12.2686	0.386927	151	17	106.333	128
unet_Huber-loss_noisescale-2.0_noisecenter-1.0_gaussian-True_sigma-1.0	0.179252	0.990601	5.77427e-135	12.2331	0.386993	152	16	106.667	129
unet_MSE-loss_noisescale-3.0_noisecenter-1.0_gaussian-True_sigma-1.0	0.0712282	0.986182	3.76098e-122	13.0068	0.403459	166	1	111	130
unet_L1-loss_noisescale-1.5_noisecenter-1.0_gaussian-True_sigma-1.0	0.228561	0.994329	8.47992e-152	12.263	0.395199	158	27	114.333	131
unet_Smooth-L1-loss_noisescale-1.5_noisecenter-1.0_gaussian-False_sigma-0	0.449984	0.995705	4.48437e-161	11.5375	0.37072	136	71	114.333	132
unet_MSE-loss_noisescale-3.0_noisecenter-1.0_gaussian-True_sigma-0.5	0.118602	0.982737	9.18533e-115	13.001	0.404696	169	7	115	133
unet_Smooth-L1-loss_noisescale-1.5_noisecenter-1.0_gaussian-True_sigma-1.0	0.328839	0.994294	1.34664e-151	12.0068	0.383677	150	47	115.667	134
unet_Huber-loss_noisescale-1.0_noisecenter-1.0_gaussian-True_sigma-1.0	0.54685	0.997988	2.18623e-186	11.1562	0.360669	129	90	116	135
unet_L1-loss_noisescale-1.0_noisecenter-1.0_gaussian-True_sigma-1.0	0.508637	0.997783	3.81142e-183	11.2448	0.366141	133	82	116	136
unet_Smooth-L1-loss_noisescale-3.0_noisecenter-1.0_gaussian-True_sigma-0.5	0.162745	0.981654	9.53113e-113	13.1304	0.403841	167	14	116	137
unet_MSE-loss_noisescale-1.5_noisecenter-1.0_gaussian-True_sigma-1.0	0.31646	0.99356	1.4609e-147	12.158	0.38987	154	44	117.333	138
unet_MSE-loss_noisescale-2.0_noisecenter-1.0_gaussian-True_sigma-1.0	0.298057	0.993065	4.32506e-145	12.5528	0.392876	157	38	117.333	139
unet_Smooth-L1-loss_noisescale-2.0_noisecenter-1.0_gaussian-True_sigma-0.5	0.248077	0.989219	2.11097e-130	12.5868	0.398958	160	33	117.667	140
unet_Smooth-L1-loss_noisescale-1.0_noisecenter-1.0_gaussian-False_sigma-0	0.632569	0.998116	1.39493e-188	11.0913	0.359824	127	101	118.333	141
unet_MSE-loss_noisescale-3.0_noisecenter-1.0_gaussian-False_sigma-0	0.136253	0.979533	4.00373e-109	13.5304	0.419251	176	11	121	142
unet_Smooth-L1-loss_noisescale-2.0_noisecenter-1.0_gaussian-True_sigma-1.0	0.229404	0.98975	4.41477e-132	12.7525	0.404166	168	28	121.333	143
unet_L1-loss_noisescale-2.0_noisecenter-1.0_gaussian-False_sigma-0	0.315875	0.993338	1.97691e-146	12.5225	0.399326	161	43	121.667	144
unet_Smooth-L1-loss_noisescale-2.0_noisecenter-1.0_gaussian-False_sigma-0	0.301203	0.990838	8.10932e-136	12.6667	0.403007	163	39	121.667	145
unet_Huber-loss_noisescale-2.0_noisecenter-1.0_gaussian-False_sigma-0	0.41252	0.991274	1.92852e-137	12.1343	0.383466	148	69	121.667	146
unet_Huber-loss_noisescale-1.5_noisecenter-1.0_gaussian-True_sigma-0.5	0.408603	0.994149	9.25141e-151	11.9694	0.383627	149	68	122	147
unet_MSE-loss_noisescale-0.5_noisecenter-1.0_gaussian-True_sigma-1.0	0.777657	0.999162	1.20913e-215	10.8522	0.357784	125	122	124	148
unet_Huber-loss_noisescale-3.0_noisecenter-1.0_gaussian-False_sigma-0	0.220918	0.986812	1.05865e-123	13.3353	0.415924	174	25	124.333	149
unet_L1-loss_noisescale-3.0_noisecenter-1.0_gaussian-True_sigma-1.0	0.178841	0.9933	3.07142e-146	15.2815	0.47274	179	15	124.333	150
unet_L1-loss_noisescale-3.0_noisecenter-1.0_gaussian-False_sigma-0	0.197515	0.981777	5.71745e-113	14.1607	0.439887	177	22	125.333	151
unet_L1-loss_noisescale-2.0_noisecenter-1.0_gaussian-True_sigma-0.5	0.343267	0.990718	2.21168e-135	12.625	0.401114	162	52	125.333	152
unet_MSE-loss_noisescale-1.5_noisecenter-1.0_gaussian-False_sigma-0	0.604784	0.994706	4.27771e-154	11.7352	0.377706	141	96	126	153
unet_MSE-loss_noisescale-2.0_noisecenter-1.0_gaussian-True_sigma-0.5	0.247063	0.990435	2.19894e-134	12.9934	0.414663	173	32	126	154
unet_MSE-loss_noisescale-2.0_noisecenter-1.0_gaussian-False_sigma-0	0.263153	0.989299	1.19868e-130	13.1092	0.414558	172	35	126.333	155
unet_MSE-loss_noisescale-1.0_noisecenter-1.0_gaussian-True_sigma-0.5	0.745674	0.998111	1.67591e-188	11.204	0.365755	132	115	126.333	156
unet_Huber-loss_noisescale-1.0_noisecenter-1.0_gaussian-True_sigma-0.5	0.649672	0.998084	5.00481e-188	11.3573	0.372743	138	107	127.667	157
unet_Smooth-L1-loss_noisescale-0.5_noisecenter-1.0_gaussian-False_sigma-0	1.02214	0.998779	4.27219e-203	10.7394	0.352474	119	147	128.333	158
unet_Smooth-L1-loss_noisescale-1.0_noisecenter-1.0_gaussian-True_sigma-1.0	0.503006	0.996579	1.15047e-168	11.9701	0.387905	153	81	129	159
unet_L1-loss_noisescale-1.5_noisecenter-1.0_gaussian-True_sigma-0.5	0.378657	0.992768	1.07889e-143	12.4294	0.403096	164	60	129.333	160
unet_Huber-loss_noisescale-0.5_noisecenter-1.0_gaussian-True_sigma-0.5	0.860081	0.998768	9.01091e-203	10.9367	0.360666	128	132	129.333	161
unet_L1-loss_noisescale-0.5_noisecenter-1.0_gaussian-False_sigma-0	1.09904	0.998846	5.71183e-205	10.7111	0.351112	117	157	130.333	162
unet_MSE-loss_noisescale-1.0_noisecenter-1.0_gaussian-False_sigma-0	0.728157	0.997824	8.96509e-184	11.4096	0.37352	140	114	131.333	163
unet_Smooth-L1-loss_noisescale-1.0_noisecenter-1.0_gaussian-True_sigma-0.5	0.650647	0.997674	1.49498e-181	11.5563	0.379882	143	108	131.333	164
unet_L1-loss_noisescale-0.5_noisecenter-1.0_gaussian-True_sigma-1.0	0.65534	0.998517	1.396e-196	11.5862	0.38162	144	109	132.333	165
unet_MSE-loss_noisescale-0.5_noisecenter-1.0_gaussian-False_sigma-0	1.0349	0.998764	1.13893e-202	10.832	0.35637	124	150	132.667	166
unet_Smooth-L1-loss_noisescale-0.5_noisecenter-1.0_gaussian-True_sigma-1.0	0.85011	0.999051	1.70036e-211	11.1154	0.367141	134	131	133	167
unet_MSE-loss_noisescale-1.5_noisecenter-1.0_gaussian-True_sigma-0.5	0.38889	0.992319	1.09594e-141	12.8163	0.413138	171	63	135	168
unet_Smooth-L1-loss_noisescale-1.5_noisecenter-1.0_gaussian-True_sigma-0.5	0.529413	0.993442	5.92825e-147	12.2537	0.398559	159	87	135	169
unet_Huber-loss_noisescale-1.5_noisecenter-1.0_gaussian-False_sigma-0	0.479792	0.992269	1.79348e-141	12.4919	0.403344	165	77	135.667	170
unet_MSE-loss_noisescale-0.5_noisecenter-1.0_gaussian-True_sigma-0.5	1.07369	0.998893	2.3522e-206	10.8197	0.358226	126	156	136	171
unet_Huber-loss_noisescale-1.5_noisecenter-1.0_gaussian-True_sigma-1.0	0.380206	0.992088	1.05599e-140	12.8567	0.416362	175	61	137	172
unet_Huber-loss_noisescale-1.0_noisecenter-1.0_gaussian-False_sigma-0	0.779938	0.997253	5.49587e-176	11.672	0.381984	146	123	138.333	173
unet_Huber-loss_noisescale-0.5_noisecenter-1.0_gaussian-False_sigma-0	1.06622	0.998375	1.56555e-193	11.0032	0.362757	130	155	138.333	174
unet_L1-loss_noisescale-1.5_noisecenter-1.0_gaussian-False_sigma-0	0.491482	0.993543	1.78828e-147	12.6703	0.412997	170	78	139.333	175
unet_L1-loss_noisescale-1.0_noisecenter-1.0_gaussian-False_sigma-0	0.668502	0.997679	1.28099e-181	11.909	0.39129	155	110	140	176
unet_Smooth-L1-loss_noisescale-0.5_noisecenter-1.0_gaussian-True_sigma-0.5	1.02543	0.998696	6.88736e-201	11.172	0.371607	137	149	141	177
unet_L1-loss_noisescale-1.0_noisecenter-1.0_gaussian-True_sigma-0.5	0.684861	0.997133	1.44144e-174	11.9058	0.391501	156	113	141.667	178
unet_L1-loss_noisescale-0.5_noisecenter-1.0_gaussian-True_sigma-0.5	1.04926	0.989567	1.71956e-131	14.2419	0.464913	178	153	169.667	179
unet_L1-loss_noisescale-1.0_noisecenter-0.5_gaussian-True_sigma-0.5	3.3106	0.864875	5.97407e-48	66.4178	2.30678	180	180	180	180
